# Origin and functional diversification of PAS domain, a ubiquitous intracellular sensor

**DOI:** 10.1101/2023.04.23.537977

**Authors:** Jiawei Xing, Vadim M. Gumerov, Igor B. Zhulin

## Abstract

Signal perception is a key function in regulating biological activities and adapting to changing environments. PAS domains are ubiquitous sensors found in diverse receptors in bacteria, archaea, and eukaryotes, but their origins, distribution across the tree of life, and extent of their functional diversity remain unknown. Here, we show that using sequence conservation and structural information it is possible to propose specific and potential functions for a large portion of nearly 3 million PAS domains. Our analysis suggests that PAS domains originated in bacteria and were horizontally transferred to archaea and eukaryotes. We reveal that gas sensing via a heme cofactor evolved independently in several lineages, whereas redox and light sensing via FAD and FMN cofactors have the same origin. The close relatedness of human PAS domains to those in bacteria provides an opportunity for drug design by exploring potential natural ligands and cofactors for bacterial homologs.

**Teaser:** Signaling domains that originated in bacteria hold a potential as drug targets in humans.
