## Supplementary material for "Origin and functional diversification of PAS domain, a ubiquitous intracellular sensor": Dataset S8

### Sheet: Sheet0
Dataset S8. PAS domains in the human genome identified by the structure search.
Entry	Entry Name	Gene Names	Protein names	TMscore	matchDomain
P27540	ARNT_HUMAN	ARNT BHLHE2	Aryl hydrocarbon receptor nuclear translocator (ARNT protein) (Class E basic helix-loop-helix protein 2) (bHLHe2) (Dioxin receptor, nuclear translocator) (Hypoxia-inducible factor 1-beta) (HIF-1-beta) (HIF1-beta)	0.8989	PAS
Q9HBZ2	ARNT2_HUMAN	ARNT2 BHLHE1 KIAA0307	Aryl hydrocarbon receptor nuclear translocator 2 (ARNT protein 2) (Class E basic helix-loop-helix protein 1) (bHLHe1)	0.8984	PAS
O00327	BMAL1_HUMAN	BMAL1 ARNTL BHLHE5 MOP3 PASD3	Basic helix-loop-helix ARNT-like protein 1 (Aryl hydrocarbon receptor nuclear translocator-like protein 1) (Basic-helix-loop-helix-PAS protein MOP3) (Brain and muscle ARNT-like 1) (Class E basic helix-loop-helix protein 5) (bHLHe5) (Member of PAS protein 3) (PAS domain-containing protein 3) (bHLH-PAS protein JAP3)	0.8765	PAS
Q8WYA1	BMAL2_HUMAN	BMAL2 ARNTL2 BHLHE6 CLIF MOP9 PASD9	Basic helix-loop-helix ARNT-like protein 2 (Aryl hydrocarbon receptor nuclear translocator-like protein 2) (Basic-helix-loop-helix-PAS protein MOP9) (Brain and muscle ARNT-like 2) (CYCLE-like factor) (CLIF) (Class E basic helix-loop-helix protein 6) (bHLHe6) (Member of PAS protein 9) (PAS domain-containing protein 9)	0.8728	PAS
Q99814	EPAS1_HUMAN	EPAS1 BHLHE73 HIF2A MOP2 PASD2	Endothelial PAS domain-containing protein 1 (EPAS-1) (Basic-helix-loop-helix-PAS protein MOP2) (Class E basic helix-loop-helix protein 73) (bHLHe73) (HIF-1-alpha-like factor) (HLF) (Hypoxia-inducible factor 2-alpha) (HIF-2-alpha) (HIF2-alpha) (Member of PAS protein 2) (PAS domain-containing protein 2)	0.8606	PAS
O15516	CLOCK_HUMAN	CLOCK BHLHE8 KIAA0334	Circadian locomoter output cycles protein kaput (hCLOCK) (EC 2.3.1.48) (Class E basic helix-loop-helix protein 8) (bHLHe8)	0.8572	PAS
Q99743	NPAS2_HUMAN	NPAS2 BHLHE9 MOP4 PASD4	Neuronal PAS domain-containing protein 2 (Neuronal PAS2) (Basic-helix-loop-helix-PAS protein MOP4) (Class E basic helix-loop-helix protein 9) (bHLHe9) (Member of PAS protein 4) (PAS domain-containing protein 4)	0.8559	PAS
P56645	PER3_HUMAN	PER3 GIG13	Period circadian protein homolog 3 (hPER3) (Cell growth-inhibiting gene 13 protein) (Circadian clock protein PERIOD 3)	0.8531	PAS
Q16665	HIF1A_HUMAN	HIF1A BHLHE78 MOP1 PASD8	Hypoxia-inducible factor 1-alpha (HIF-1-alpha) (HIF1-alpha) (ARNT-interacting protein) (Basic-helix-loop-helix-PAS protein MOP1) (Class E basic helix-loop-helix protein 78) (bHLHe78) (Member of PAS protein 1) (PAS domain-containing protein 8)	0.8516	PAS
O15055	PER2_HUMAN	PER2 KIAA0347	Period circadian protein homolog 2 (hPER2) (Circadian clock protein PERIOD 2)	0.8515	PAS
O15534	PER1_HUMAN	PER1 KIAA0482 PER RIGUI	Period circadian protein homolog 1 (hPER1) (Circadian clock protein PERIOD 1) (Circadian pacemaker protein Rigui)	0.8451	PAS
Q14190	SIM2_HUMAN	SIM2 BHLHE15	Single-minded homolog 2 (Class E basic helix-loop-helix protein 15) (bHLHe15)	0.8375	PAS
P35869	AHR_HUMAN	AHR BHLHE76	Aryl hydrocarbon receptor (Ah receptor) (AhR) (Class E basic helix-loop-helix protein 76) (bHLHe76)	0.8235	PAS
Q8IUM7	NPAS4_HUMAN	NPAS4 BHLHE79 NXF PASD10	Neuronal PAS domain-containing protein 4 (Neuronal PAS4) (Class E basic helix-loop-helix protein 79) (bHLHe79) (HLH-PAS transcription factor NXF) (PAS domain-containing protein 10)	0.8213	PAS
P81133	SIM1_HUMAN	SIM1 BHLHE14	Single-minded homolog 1 (Class E basic helix-loop-helix protein 14) (bHLHe14)	0.8208	PAS
Q9Y2N7	HIF3A_HUMAN	HIF3A BHLHE17 MOP7 PASD7	Hypoxia-inducible factor 3-alpha (HIF-3-alpha) (HIF3-alpha) (Basic-helix-loop-helix-PAS protein MOP7) (Class E basic helix-loop-helix protein 17) (bHLHe17) (HIF3-alpha-1) (Inhibitory PAS domain protein) (IPAS) (Member of PAS protein 7) (PAS domain-containing protein 7)	0.8147	PAS
Q8IXF0	NPAS3_HUMAN	NPAS3 BHLHE12 MOP6 PASD6	Neuronal PAS domain-containing protein 3 (Neuronal PAS3) (Basic-helix-loop-helix-PAS protein MOP6) (Class E basic helix-loop-helix protein 12) (bHLHe12) (Member of PAS protein 6) (PAS domain-containing protein 6)	0.8127	PAS
Q99742	NPAS1_HUMAN	NPAS1 BHLHE11 MOP5 PASD5	Neuronal PAS domain-containing protein 1 (Neuronal PAS1) (Basic-helix-loop-helix-PAS protein MOP5) (Class E basic helix-loop-helix protein 11) (bHLHe11) (Member of PAS protein 5) (PAS domain-containing protein 5)	0.8112	PAS
Q8IV76	PASD1_HUMAN	PASD1	Circadian clock protein PASD1 (Cancer/testis antigen 63) (CT63) (OX-TES-1) (PAS domain-containing protein 1)	0.8088	PAS
Q15596	NCOA2_HUMAN	NCOA2 BHLHE75 SRC2 TIF2	Nuclear receptor coactivator 2 (NCoA-2) (Class E basic helix-loop-helix protein 75) (bHLHe75) (Transcriptional intermediary factor 2) (hTIF2)	0.7965	PAS
Q9Y6Q9	NCOA3_HUMAN	NCOA3 AIB1 BHLHE42 RAC3 TRAM1	Nuclear receptor coactivator 3 (NCoA-3) (EC 2.3.1.48) (ACTR) (Amplified in breast cancer 1 protein) (AIB-1) (CBP-interacting protein) (pCIP) (Class E basic helix-loop-helix protein 42) (bHLHe42) (Receptor-associated coactivator 3) (RAC-3) (Steroid receptor coactivator protein 3) (SRC-3) (Thyroid hormone receptor activator molecule 1) (TRAM-1)	0.7866	PAS
Q15788	NCOA1_HUMAN	NCOA1 BHLHE74 SRC1	Nuclear receptor coactivator 1 (NCoA-1) (EC 2.3.1.48) (Class E basic helix-loop-helix protein 74) (bHLHe74) (Protein Hin-2) (RIP160) (Renal carcinoma antigen NY-REN-52) (Steroid receptor coactivator 1) (SRC-1)	0.7796	PAS
O95263	PDE8B_HUMAN	PDE8B PIG22	High affinity cAMP-specific and IBMX-insensitive 3',5'-cyclic phosphodiesterase 8B (HsPDE8B) (EC 3.1.4.53) (Cell proliferation-inducing gene 22 protein)	0.7774	PAS
A9YTQ3	AHRR_HUMAN	AHRR BHLHE77 KIAA1234	Aryl hydrocarbon receptor repressor (AhR repressor) (AhRR) (Class E basic helix-loop-helix protein 77) (bHLHe77)	0.7735	PAS
O60658	PDE8A_HUMAN	PDE8A	High affinity cAMP-specific and IBMX-insensitive 3',5'-cyclic phosphodiesterase 8A (EC 3.1.4.53)	0.7616	PAS
Q8NCM2	KCNH5_HUMAN	KCNH5 EAG2	Potassium voltage-gated channel subfamily H member 5 (Ether-a-go-go potassium channel 2) (hEAG2) (Voltage-gated potassium channel subunit Kv10.2)	0.75	PAS
O95259	KCNH1_HUMAN	KCNH1 EAG EAG1	Potassium voltage-gated channel subfamily H member 1 (Ether-a-go-go potassium channel 1) (EAG channel 1) (h-eag) (hEAG1) (Voltage-gated potassium channel subunit Kv10.1)	0.7428	PAS
Q9H252	KCNH6_HUMAN	KCNH6 ERG2	Potassium voltage-gated channel subfamily H member 6 (Ether-a-go-go-related gene potassium channel 2) (ERG-2) (Eag-related protein 2) (Ether-a-go-go-related protein 2) (hERG-2) (hERG2) (Voltage-gated potassium channel subunit Kv11.2)	0.7239	PAS
Q96RG2	PASK_HUMAN	PASK KIAA0135	PAS domain-containing serine/threonine-protein kinase (PAS-kinase) (PASKIN) (hPASK) (EC 2.7.11.1)	0.7236	PAS
Q9UQ05	KCNH4_HUMAN	KCNH4	Potassium voltage-gated channel subfamily H member 4 (Brain-specific eag-like channel 2) (BEC2) (Ether-a-go-go-like potassium channel 1) (ELK channel 1) (ELK1) (Voltage-gated potassium channel subunit Kv12.3)	0.7193	PAS
Q9ULD8	KCNH3_HUMAN	KCNH3 KIAA1282	Potassium voltage-gated channel subfamily H member 3 (Brain-specific eag-like channel 1) (BEC1) (Ether-a-go-go-like potassium channel 2) (ELK channel 2) (ELK2) (Voltage-gated potassium channel subunit Kv12.2)	0.7086	PAS
Q9NS40	KCNH7_HUMAN	KCNH7 ERG3	Potassium voltage-gated channel subfamily H member 7 (Ether-a-go-go-related gene potassium channel 3) (ERG-3) (Eag-related protein 3) (Ether-a-go-go-related protein 3) (hERG-3) (Voltage-gated potassium channel subunit Kv11.3)	0.7076	PAS
Q12809	KCNH2_HUMAN	KCNH2 ERG ERG1 HERG	Potassium voltage-gated channel subfamily H member 2 (Eag homolog) (Ether-a-go-go-related gene potassium channel 1) (ERG-1) (Eag-related protein 1) (Ether-a-go-go-related protein 1) (H-ERG) (hERG-1) (hERG1) (Voltage-gated potassium channel subunit Kv11.1)	0.7066	PAS
Q96L42	KCNH8_HUMAN	KCNH8	Potassium voltage-gated channel subfamily H member 8 (ELK1) (hElk1) (Ether-a-go-go-like potassium channel 3) (ELK channel 3) (ELK3) (Voltage-gated potassium channel subunit Kv12.1)	0.7064	PAS
Q02153	GCYB1_HUMAN	GUCY1B1 GUC1B3 GUCSB3 GUCY1B3	Guanylate cyclase soluble subunit beta-1 (GCS-beta-1) (EC 4.6.1.2) (Guanylate cyclase soluble subunit beta-3) (GCS-beta-3) (Soluble guanylate cyclase small subunit)	0.6186	HNOBA
O75343	GCYB2_HUMAN	GUCY1B2	Guanylate cyclase soluble subunit beta-2 (GCS-beta-2) (EC 4.6.1.2)	0.6185	HNOBA
A4FU69	EFCB5_HUMAN	EFCAB5	EF-hand calcium-binding domain-containing protein 5	0.6067	GAF?
P16499	PDE6A_HUMAN	PDE6A PDEA	Rod cGMP-specific 3',5'-cyclic phosphodiesterase subunit alpha (GMP-PDE alpha) (EC 3.1.4.35) (PDE V-B1)	0.6042	GAF
P51160	PDE6C_HUMAN	PDE6C PDEA2	Cone cGMP-specific 3',5'-cyclic phosphodiesterase subunit alpha' (EC 3.1.4.35) (cGMP phosphodiesterase 6C)	0.603	GAF
P35913	PDE6B_HUMAN	PDE6B PDEB	Rod cGMP-specific 3',5'-cyclic phosphodiesterase subunit beta (GMP-PDE beta) (EC 3.1.4.35)	0.601	GAF
Q02108	GCYA1_HUMAN	GUCY1A1 GUC1A3 GUCSA3 GUCY1A3	Guanylate cyclase soluble subunit alpha-1 (GCS-alpha-1) (EC 4.6.1.2) (Guanylate cyclase soluble subunit alpha-3) (GCS-alpha-3) (Soluble guanylate cyclase large subunit)	0.5823	HNOBA
P33402	GCYA2_HUMAN	GUCY1A2 GUC1A2 GUCSA2	Guanylate cyclase soluble subunit alpha-2 (GCS-alpha-2) (EC 4.6.1.2)	0.5795	HNOBA
Q5VU97	CAHD1_HUMAN	CACHD1 KIAA1573 VWCD1	VWFA and cache domain-containing protein 1 (Cache domain-containing protein 1)	0.5742	Cache
Q7Z3S7	CA2D4_HUMAN	CACNA2D4	Voltage-dependent calcium channel subunit alpha-2/delta-4 (Voltage-gated calcium channel subunit alpha-2/delta-4) [Cleaved into: Voltage-dependent calcium channel subunit alpha-2-4; Voltage-dependent calcium channel subunit delta-4]	0.5669	Cache
Q8NBF6	AVL9_HUMAN	AVL9 KIAA0241	Late secretory pathway protein AVL9 homolog	0.5546	uDENN
Q9NY47	CA2D2_HUMAN	CACNA2D2 KIAA0558	Voltage-dependent calcium channel subunit alpha-2/delta-2 (Voltage-gated calcium channel subunit alpha-2/delta-2) [Cleaved into: Voltage-dependent calcium channel subunit alpha-2-2; Voltage-dependent calcium channel subunit delta-2]	0.5545	Cache
Q9Y233	PDE10_HUMAN	PDE10A	cAMP and cAMP-inhibited cGMP 3',5'-cyclic phosphodiesterase 10A (EC 3.1.4.17)	0.5545	GAF
P54289	CA2D1_HUMAN	CACNA2D1 CACNL2A CCHL2A MHS3	Voltage-dependent calcium channel subunit alpha-2/delta-1 (Voltage-gated calcium channel subunit alpha-2/delta-1) [Cleaved into: Voltage-dependent calcium channel subunit alpha-2-1; Voltage-dependent calcium channel subunit delta-1]	0.5504	Cache
Q9HAS0	NJMU_HUMAN	C17orf75	Protein Njmu-R1	0.5504	Njmu-R1
Q7L1V2	MON1B_HUMAN	MON1B HSRG1 KIAA0872 SAND2	Vacuolar fusion protein MON1 homolog B (HSV-1 stimulation-related gene 1 protein) (HSV-I stimulating-related protein)	0.5442	Fuz_longin
Q8NEG7	DEN6B_HUMAN	DENND6B FAM116B	Protein DENND6B (DENN domain-containing protein 6B)	0.5423	uDENN
O76074	PDE5A_HUMAN	PDE5A PDE5	cGMP-specific 3',5'-cyclic phosphodiesterase (EC 3.1.4.35) (cGMP-binding cGMP-specific phosphodiesterase) (CGB-PDE)	0.5392	GAF
O00408	PDE2A_HUMAN	PDE2A	cGMP-dependent 3',5'-cyclic phosphodiesterase (EC 3.1.4.17) (Cyclic GMP-stimulated phosphodiesterase) (CGS-PDE) (cGSPDE)	0.5344	GAF
O14841	OPLA_HUMAN	OPLAH	5-oxoprolinase (EC 3.5.2.9) (5-oxo-L-prolinase) (5-OPase) (Pyroglutamase)	0.5324	Hydantoinase_B
Q9HCR9	PDE11_HUMAN	PDE11A	Dual 3',5'-cyclic-AMP and -GMP phosphodiesterase 11A (EC 3.1.4.35) (EC 3.1.4.53) (cAMP and cGMP phosphodiesterase 11A)	0.5316	GAF
Q5T848	GP158_HUMAN	GPR158 KIAA1136	Probable G-protein coupled receptor 158	0.5248	Cache?
Q86WG5	MTMRD_HUMAN	SBF2 CMT4B2 KIAA1766 MTMR13	Myotubularin-related protein 13 (Inactive phosphatidylinositol 3-phosphatase 13) (SET-binding factor 2)	0.5238	uDENN
Q6PRD1	GP179_HUMAN	GPR179 GPR158L GPR158L1	Probable G-protein coupled receptor 179 (Probable G-protein coupled receptor 158-like 1) (GPR158-like)	0.5236	Cache?
Q8IZS8	CA2D3_HUMAN	CACNA2D3	Voltage-dependent calcium channel subunit alpha-2/delta-3 (Voltage-gated calcium channel subunit alpha-2/delta-3) [Cleaved into: Voltage-dependent calcium channel subunit alpha-2-3; Voltage-dependent calcium channel subunit delta-3]	0.5233	Cache
Q96LT7	CI072_HUMAN	C9orf72 DENND9 DENNL72	Guanine nucleotide exchange factor C9orf72	0.5215	uDENN
Q5VZ89	DEN4C_HUMAN	DENND4C C9orf55 C9orf55B	DENN domain-containing protein 4C	0.5195	uDENN
Q8WTW4	NPRL2_HUMAN	NPRL2 TUSC4	GATOR complex protein NPRL2 (Gene 21 protein) (G21 protein) (Nitrogen permease regulator 2-like protein) (NPR2-like protein) (Tumor suppressor candidate 4)	0.5127	NPR2
O95248	MTMR5_HUMAN	SBF1 MTMR5	Myotubularin-related protein 5 (Inactive phosphatidylinositol 3-phosphatase 5) (SET-binding factor 1) (Sbf1)	0.5118	uDENN
Q8TEV9	SMCR8_HUMAN	SMCR8	Guanine nucleotide exchange protein SMCR8 (Smith-Magenis syndrome chromosomal region candidate gene 8 protein)	0.5115	uDENN
Q6ZUT9	DEN5B_HUMAN	DENND5B	DENN domain-containing protein 5B (Rab6IP1-like protein)	0.5112	uDENN
Q96MD2	KICS2_HUMAN	KICS2 C12orf66	KICSTOR subunit 2 (KICSTOR complex protein C12orf66)	0.5045	C12orf66_like
O60331	PI51C_HUMAN	PIP5K1C KIAA0589	Phosphatidylinositol 4-phosphate 5-kinase type-1 gamma (PIP5K1gamma) (PtdIns(4)P-5-kinase 1 gamma) (EC 2.7.1.68) (Type I phosphatidylinositol 4-phosphate 5-kinase gamma)	0.5039	PIPK
Q9NUS5	AP5S1_HUMAN	AP5S1 C20orf29	AP-5 complex subunit sigma-1 (Adaptor-related protein complex 5 sigma subunit) (Sigma5)	0.5039	AP-5_subunit_s1
P61923	COPZ1_HUMAN	COPZ1 COPZ CGI-120 HSPC181	Coatomer subunit zeta-1 (Zeta-1-coat protein) (Zeta-1 COP)	0.5025	Clat_adaptor_s
A2A3N6	PIPSL_HUMAN	PIPSL PSMD4P2	Putative PIP5K1A and PSMD4-like protein (PIP5K1A-PSMD4)	0.5024	PIPK
O14986	PI51B_HUMAN	PIP5K1B STM7	Phosphatidylinositol 4-phosphate 5-kinase type-1 beta (PIP5K1-beta) (PtdIns(4)P-5-kinase 1 beta) (EC 2.7.1.68) (Phosphatidylinositol 4-phosphate 5-kinase type I beta) (PIP5KIbeta) (Protein STM-7) (Type I phosphatidylinositol 4-phosphate 5-kinase beta)	0.5014	PIPK
Q6IQ26	DEN5A_HUMAN	DENND5A KIAA1091 RAB6IP1	DENN domain-containing protein 5A (Rab6-interacting protein 1) (Rab6IP1)	0.5011	uDENN
